# Navigating Human Astrocyte Differentiation: Direct and Rapid one-step Differentiation of Induced Pluripotent Stem Cells to Functional Astrocytes Supporting Neuronal Network development

**DOI:** 10.1101/2024.03.27.586938

**Authors:** Imke M.E. Schuurmans, Annika Mordelt, Katrin Linda, Sofia Puvogel, Denise Duineveld, Marina P. Hommersom, Lisa Rahm, Emma Dyke, Gijs-Jan Scholten, Caroline Knorz, Astrid Oudakker, Hans van Bokhoven, Lot D. de Witte, Clara D.M. van Karnebeek, Alejandro Garanto, Nael Nadif Kasri

**Affiliations:** Radboud university medical center, Amalia Children’s Hospital, Department of Pediatrics, Nijmegen, The Netherlands; Emma Center for Personalized Medicine, Departments of Pediatrics and Human Genetics, Amsterdam University Medical Center, Amsterdam, The Netherlands; Radboud university medical center, Department of Human Genetics, Nijmegen, The Netherlands; Donders Institute for Brain, Cognition and Behaviour, Radboud university medical center, Nijmegen, the Netherlands; VIB Center for Brain & Disease Research, Leuven, Belgium; KU Leuven, Department of Neurosciences, Leuven Brain Institute, Leuven, Belgium; Radboud university medical center, Department of Psychiatry, Nijmegen, The Netherlands; United for Metabolic Diseases, Amsterdam, The Netherlands

## Abstract

Astrocytes play a pivotal role in neuronal network development. Despite the well-known role of astrocytes in the pathophysiology of neurologic disorders, the utilization of human induced pluripotent stem cell (hiPSC)-derived astrocytes in neuronal networks remains limited. Here, we present a streamlined one-step protocol for the differentiation of hiPSCs directly into functional astrocytes without the need for ectopic gene expression or neural progenitor cell generation. We found that culturing hiPSCs directly in commercial astrocyte medium, was sufficient to differentiate hiPSCs into functional astrocytes within five weeks. Validation to varying extents across thirty hiPSC-lines demonstrated consistent astrocyte differentiation with minimal batch-to-batch variability. We confirmed astrocyte identity and functionality of the hiPSC-astrocyte monocultures by immunofluorescence, flowcytometry, RNA sequencing, glutamate uptake assays and calcium signaling recordings. Optimization of the protocol enabled co-culture of hiPSC-astrocytes with Ngn2 hiPSC-derived neurons (iNeurons), promoting neuronal differentiation and synapse formation. Lastly, we used single-cell electrophysiology and multi-electrode arrays to confirm robust neuronal network development in 5-week-old hiPSC-astrocyte and iNeuron co-cultures. This protocol offers a rapid and efficient method to establish all-human astrocyte-neuron co-cultures, facilitating the investigation of cell-type-specific contributions to disease pathogenesis. While validated across multiple hiPSC lines, we actively encourage researchers to test and provide feedback on this protocol to enhance its validation for future iterations.
