## Supplementary Tables for "Navigating Human Astrocyte Differentiation: Direct and Rapid one-step Differentiation of Induced Pluripotent Stem Cells to Functional Astrocytes Supporting Neuronal Network development"

### Sheet: S1_Overview cell lines
Cell line number	Control vs disease	hPSCreg name	Sex	Age (years)	Method of reprogramming	Original cell type	Editing			Commercial line (including link)	Reference
							CRISPR-cas9	rtTA/Ngn2 positive	Other
iPSC-line 1	Control	UCSFi001-A	m	30-34	Episomal	Fibroblast	x	x	x	UCSFi001-A
iPSC-line 2	Control	x	f	41	Lentiviral	Fibroblast	x	x	x	x
iPSC-line 3	Control	UMGi020-A	f	24	Sendai	Fibroblast	x	x	x	UMGi020-A
iPSC-line 4	Disease	SCTCi019-B	m	30-34	Episomal	Fibroblast	Yes (from UCSFi001-A)	x	x	x	34
iPSC-line 5	Disease	x	m	30-34	Episomal	Fibroblast	Yes (from UCSFi001-A)	x	x	x
iPSC-line 6	Disease	SCTCi026-A	f	11	Episomal	Fibroblast	x	x	x	x
iPSC-line 7	Disease	SCTCi029-A	f	6	Episomal	Fibroblast	x	x	x	x
iPSC-line 8	Disease	SCTCi019-A	m	30-34	Episomal	Fibroblast	Yes (from UCSFi001-A)	x	x	x	35
iPSC-line 9	Disease	SCTCi032-A	f	15	Episomal	Fibroblast	x	x	x	x
iPSC-line 10	Disease	SCTCi033-A	f	2	Episomal	Fibroblast	x	x	x	x
iPSC-line 11	Control	x	f	43	Lentiviral	Fibroblast	x	x	x	x
iPSC-line 12	Control	WTSIi018-A	m	55-59	Sendai	Fibroblast	x	x	x	HPSI0114i-kolf_3
iPSC-line 13	Control	CIRAi007-A	f	36	Episomal	Fibroblast	x	Yes	x	409B2 (CVCL_K092)
iPSC-line 14	Control	x	f	29	x	Fibroblast	x	Yes	x	x
iPSC-line 15	Disease	SCTCi027-A	m	10	Episomal	Fibroblast	x	x	x	x
iPSC-line 16	Control	WTSIi026-A	f	40-44	Sendai	Fibroblast	x	x	x	HPSI0314i-hoik_1
iPSC-line 17	Control	x	m	30-34	Episomal	Fibroblast	x	Yes	x	x
iPSC-line 18	Control	x	m	30-34	Episomal	Fibroblast	x	x	GFP-tag (UCSFi001-A)	x
iPSC-line 19	Disease	x	m	63	Lentiviral	Fibroblast	x	x	x	x
iPSC-line 20	Disease	x	f	35	Lentiviral	Fibroblast	x	x	x	x
iPSC-line 21	Disease	x	f	42	Lentiviral	Fibroblast	x	x	x	x
iPSC-line 22	Disease	x	m	48	Lentiviral	Fibroblast	x	x	x	x
iPSC-line 23	Disease	x	f	9	Lentiviral	Fibroblast	x	x	x	x
iPSC-line 24	Disease	x	f	33	Lentiviral	Fibroblast	x	x	x	x
iPSC-line 25	Disease	x	f	21	Lentiviral	Fibroblast	x	x	x	x
iPSC-line 26	Disease	x	f	7	Lentiviral	Fibroblast	x	x	x	x
iPSC-line 27	Disease	UCSFi001-A-68	m	30-34	Lentiviral	Fibroblast	Yes (from UCSFi001-A)	x	x	x	36
iPSC-line 28	Disease	x	m	30-34	Lentiviral	Fibroblast	Yes (from UCSFi001-A)	x	x	x
iPSC-line 29	Disease	x	m	30-34	Lentiviral	Fibroblast	Yes (from UCSFi001-A)	x	x	x
iPSC-line 30	Disease	x	m	30-34	Lentiviral	Fibroblast	Yes (from UCSFi001-A)	x	x	x

### Sheet: S2_Astrocyte differentiation
Astrocyte differentiation
Product	Catalog number	Manufacturer	Concentration (if applicable)
6-well plates	353046	Corning
Human recombinant laminin-521	LN521-05	Biolamina	20 µg/mL
dPBS++	14040117	Gibco
dPBS	14190169	Thermo Fisher
TrypLE	12604021	Gibco
DMEM/F12	11320074	Gibco
Astrocyte medium	1801	ScienCell
RevitaCell™	A2644501	Gibco	1x
Primocin	ANT-PM-2	Invivogen	0.1 μg/mL
T25 flask	430372	Corning
T75 flask	430641U	Corning

### Sheet: S3_NPC differentiation
NPC differentiation
Product	Catalog number	Manufacturer	Concentration (if applicable)
Coating
Matrigel	734-1101	Corning
12-well plate	353043	Corning
Accutase	A6964	Sigma
Poly-L-ornithine	P3655	Sigma	50 μg/mL
Human recombinant laminin-521	LN521-05	Biolamina	20 µg/mL
12-well plate	353043	Corning
Plating / Splitting
Essential 8TM Flex Basal Medium	A2858501	Gibco
ReLeSR	100-0483	Stemcell Technologies
dPBS	14190169	Thermo Fisher
Medium preperation
Medium A
DMEM/F12	11320074	Gibco
N2	17502001	Gibco	1x
Insulin	13105002	Gibco	5 μg/ml
GlutaMAX	35050061	Gibco	2mM
Non-essential amino acids	11140-035	Thermo Fisher Scientific	100 μM
β-mercaptoethanol	21985-023	Thermo Fisher Scientific	100 μM
Primocin	ANT-PM-2	Invivogen	0.1 μg/ml
Medium B
Neurobasal medium	21103049	Gibco
B-27	17504044	Gibco	1x
GlutaMAX	35050061	Gibco	2 mM
Primocin	ANT-PM-2	Invivogen	0.1 μg/ml
Supplements
Dorsomorphin	P5499	Sigma Aldrich	1 μM
SB431542	72234	Stemcell Technologies	10 μM
EGF	AF-100-15	Peprotech	10 or 20ng/mL
FGF	235-F4-025	R&D systems	10 or 20ng/mL
RevitaCell™	A2644501	Gibco	1x
Differentiation overview	Medium	Supplements (concentration)
DIV0-4	Essential 8TM Flex Basal Medium
DIV4-16	Medium A	Dorsomorphin (1 μM)
	Medium B	SB431542 (10 μM)
DIV17	Medium A	Dorsomorphin (1 μM)
	Medium B	SB431542 (10 μM)
		RevitaCell™
DIV18-23	Medium A	EGF (10 ng/mL)
	Medium B	FGF (10 ng/mL)
DIV23-end	Medium A	EGF (20 ng/mL)
	Medium B	FGF (20 ng/mL)

### Sheet: S4_Co-culture
Co-culture
	Product	Catalog number	Manufacturer	Concentration (if applicable)
Coating / plating	Poly-L-ornithine	P3655	Sigma	50 μg/mL
	Human recombinant laminin-521	LN521-05	Biolamina	20 µg/mL
	dPBS	14190169	Thermo Fisher
	TrypLE	12604021	Gibco
Medium DIV0	E8 basal medium (Gibco; A1517001	A1517001	Gibco
	RevitaCell™	A2644501	Gibco	1x
	Doxycycline	D5207	Sigma	4 μg/ml
	Primocin	ANT-PM-2	Invivogen	0.1 μg/ml
Medium DIV2	DMEM/F12	11320074	Gibco
	N2	17502001	Gibco	1x
	NT3	450-03	Peprotech	10 ng/ml
	BDNF	450-02	Peprotech	10 ng/ml
	Non-essential amino acids	11140-035	Thermo Fisher Scientific	100 μM
Medium DIV3	Neurobasal medium	21103049	Gibco
	B-27	17504044	Gibco	1x
	GlutaMAX	35050061	Gibco	2 mM
	Primocin	ANT-PM-2	Invivogen	0.1 μg/ml
	NT3	450-03	Peprotech	10 ng/ml
	BDNF	450-02	Peprotech	10 ng/ml
	Doxycycline	D5207	Sigma	4 μg/ml
	Cytosine β-D-arabinofuranoside	C1768	Sigma-Aldrich	1 µM
Medium DIV6	Neurobasal medium	21103049	Gibco
	B-27	17504044	Gibco	1x
	GlutaMAX	35050061	Gibco	2 mM
	Primocin	ANT-PM-2	Invivogen	0.1 μg/ml
	NT3	450-03	Peprotech	10 ng/ml
	BDNF	450-02	Peprotech	10 ng/ml
	Doxycycline	D5207	Sigma	1 μg/ml
	RevitaCell™	A2644501	Gibco	1x
	AM FCS	0010	Sciencell	0.025
Medium DIV8-DIV10	Neurobasal medium	21103049	Gibco
	B-27	17504044	Gibco	1x
	GlutaMAX	35050061	Gibco	2 mM
	Primocin	ANT-PM-2	Invivogen	0.1 μg/ml
	NT3	450-03	Peprotech	10 ng/ml
	BDNF	450-02	Peprotech	10 ng/ml
	Doxycycline	D5207	Sigma	1 μg/ml
	AM FCS	0010	Sciencell	0.025
Medium DIV10-end	Neurobasal medium	21103049	Gibco
	B-27	17504044	Gibco	1x
	GlutaMAX	35050061	Gibco	2 mM
	Primocin	ANT-PM-2	Invivogen	0.1 μg/ml
	NT3	450-03	Peprotech	10 ng/ml
	BDNF	450-02	Peprotech	10 ng/ml
	AM FCS	0010	Sciencell	0.025

### Sheet: S5_Primers
Gene	Sequence
AQP4_FW	CCATCATTGGAGCAGGAATC
AQP4_RV	AACCAGGAGACCATGACCAG
GFAP_FW	CTGCTCAATGTCAAGCTGG
GFAP_RV	AATGGTGATCCGGTTCTCC
Vimentin_FW	CTCCCTGAACCTGAGGGAAAC
Vimetin_RV	AGGTCATCGTGATGCTGAGAAG
CD44_FW	AGCAACCAAGAGGCAAGAAAC
CD44_RV	CAGCCTGCTGAGATGGTATTTG
ERCC6_FW	CTGCAAAACAAAAGCATCTCC
ERCC6_RV	CCTGTTTCTGAGGGATCTGG
PPIA_FW	AAGGGTTCCTCCTTTCACAG
PPIA_RV	CCATTATGGCGTGTGAAGTC
GUSB_FW	AGAGTGGTGCTGAGGATTGG
GUSB_RV	CCCTCATGCTCTAGCGTGTC
